# Joint operation of the CO_2_ concentrating mechanism and photorespiration in green algae during acclimation to limiting CO_2_

**DOI:** 10.1101/2024.09.18.613642

**Authors:** Ousmane Dao, Marie Bertrand, Saleh Alseekh, Florian Veillet, Pascaline Auroy, Phuong-Chi Nguyen, Bertrand Légeret, Virginie Epting, Amélie Morin, Stephan Cuiné, Caroline Monteil, Luke C.M. Mackinder, Adrien Burlacot, Anja Krieger-Liszkay, Andreas P.M. Weber, Alisdair R. Fernie, Gilles Peltier, Yonghua Li-Beisson

## Abstract

Due to low availability of CO_2_ in aquatic environment, microalgae have evolved a CO_2_ concentrating mechanism (CCM). It has long been thought that operation of CCM would suppress photorespiration by increasing the CO_2_ concentration at the Rubisco active site, but experimental evidence is scarce. To better explore the function of photorespiration in algae, we first characterized a *Chlamydomonas reinhardtii* mutant defected in low-CO_2_ inducible 20 (LCI20) and show that LCI20 is a chloroplast-envelope glutamate/malate transporter playing a role in photorespiration. By monitoring growth and glycolate excretion in mutants deficient in either CCM or photorespiration, we conclude that: *i*. CCM induction does not depend on photorespiration, *ii*. glycolate excretion protects algal cells from the toxicity of unmetabolized photorespiratory intermediates, *iii*. photorespiration is active at low CO_2_ when the CCM is operational. This work provides a foundation for a better understanding of the carbon cycle in the ocean where significant glycolate concentrations have been found.
