## Supplementary data 1 for "Joint operation of the CO_2_ concentrating mechanism and photorespiration in green algae during acclimation to limiting CO_2_"

### Sheet: Sheet1
Supplementary Data 1: list of metabolites analyzed by GC-MS
	Metabolites data normalized by cell number																										Mean					Fold-change
H-CO2	WT1	WT2	WT3	WT4	WT5	WT6	WT7	WT8	LCI20.1	LCI20.2	LCI20.3	LCI20.4	LCI20.5	LCI20.6	LCI20.7	LCI20.8	C1.1	C1.2	C1.3	C1.4	C1.5	C1.6	C1.7	C1.8			WT	lci20	C1			WT	lci20	C1
Alanine	584.338	447.439	440.514	366.093	462.458	571.582	425.827	389.172	567.772	528.74	623.634	676.26	389.811	567.289	613.16	530.398	579.928	595.817	637.354	459.38	567.914	669.838	695.537	759.22		alanine	460.928	562.133	620.623		alanine	0	0.219568	0.346465
Asparagine	10.8138	7.13711	7.00174	2.74863	18.7762	4.24977	22.2239	2.88342	17.3367	8.99456	14.7781	13.1993	12.8915	16.4312	8.40617	11.3498	13.0514	11.3542	1.73689	7.64652	11.638	10.7578	12.3206	7.73346		asparagine	9.47932	12.9234	9.52986		asparagine	0	0.363327	0.00533216
Glycine	183.058	184.631	106.412	108.824	146.292	222.502	165.838	155.398	175.178	140.159	169.183	159.995	149.028	173.796	217.592	168.426	176.682	153.752	176.301	159.56	170.79	219.168	250.024	202.247		glycine	159.119	169.17	188.566		glycine	0	0.0631636	0.185059
Isolucine	59.1627	37.9852	32.2441	23.1966	26.8867	59.2706	40.9696	33.9854	75.3982	48.786	35.0916	38.9024	32.9915	58.545	47.3926	39.6799	78.179	70.8718	51.1657	48.3779	52.6874	67.8224	67.8018	65.721		isolucine	39.2126	47.0984	62.8284		isolucine	0	0.201103	0.602249
Leucine	208.611	182.283	159.434	152.868	167.636	212.908	176.269	173.926	214.989	189.151	187.066	223.062	136.916	218.919	222.813	203.304	310.827	289.74	282.306	228.945	251.212	278.755	292.192	364.997		leucine	179.242	199.528	287.372		leucine	0	0.113174	0.603261
Lysine	18.7331	7.39705	6.43625	12.4668	16.3491	12.596	12.1468	10.6202	12.1	7.89393	11.6163	20.6772	7.74957	7.47798	9.81142	14.4175	18.1899	15.5195	16.9617	21.1702	13.7557	13.2754	21.1449	25.2943		lysine	12.0932	11.468	18.1639		lysine	0	-0.0516962	0.502001
Ornithine	31.8793	33.7081	20.9299	21.5925	33.5404	30.9909	22.9748	17.4645	42.2092	22.1251	26.1625	27.1593	25.4624	40.1982	27.8948	34.038	38.2651	18.3799	43.0208	20.2673	22.7992	27.9231	39.2048	28.8092		ornithine	26.635	30.6562	29.8337		ornithine	0	0.150972	0.120091
Phenylalanine	29.16	10.7871	18.9098	11.9866	23.247	24.1609	33.3145	16.5219	23.1633	22.2801	17.9769	27.3119	13.1795	27.0055	29.9728	23.0875	28.4916	40.3609	28.2706	20.4862	13.36	26.7142	34.3755	31.8782		phenylalanine	21.011	22.9972	27.9922		phenylalanine	0	0.0945324	0.332264
Proline	68.3793	57.3979	49.5729	41.4746	66.2776	72.8839	49.5943	80.4262	65.0862	64.146	56.4406	55.5038	60.5521	72.7651	75.8395	71.6139	80.5242	65.9725	64.7011	55.4978	65.1503	84.0769	97.0125	65.3058		proline	60.7508	65.2434	72.2802		proline	0	0.0739507	0.18978
Serine	120.633	140.735	76.5647	87.1476	118.562	148.085	102.358	145.7	141.514	112.717	133.066	111.415	99.9923	129.836	159.917	159.153	105.942	108.958	109.774	102.791	103.873	132.407	192.958	158.082		serine	117.473	130.951	126.848		serine	0	0.114733	0.079807
Threonine	18.1874	25.099	17.969	14.8869	12.6165	29.4954	24.2676	13.5137	29.5596	18.8713	10.3861	19.0334	8.53162	21.4275	30.4905	21.6939	29.6924	21.0665	19.2948	23.7678	21.5747	24.6562	22.9792	21.629		threonine	19.5044	19.9992	23.0826		threonine	0	0.0253685	0.183451
Tyrosine	13.4817	9.81755	4.34517	5.01009	5.1597	18.3346	10.927	10.7678	15.6202	9.65458	5.62376	9.99249	19.5128	32.245	7.47869	12.4018	14.9169	18.8224	12.3089	9.31605	7.90307	17.4511	14.7069	29.3547		tyrosine	9.73045	14.0662	15.5975		tyrosine	0	0.445583	0.60296
Valine	131.715	86.4188	79.0692	74.5448	83.7409	120.615	93.4266	90.3998	143.895	107.061	104.557	113.185	71.7282	107.129	115.947	119.455	176.807	154.278	137.541	126.054	140.136	161.428	163.063	142.4		valine	94.9913	110.37	150.214		valine	0	0.161893	0.58134
Aspartic acid	71.691	52.159	51.4517	43.2285	50.1328	64.6581	38.7498	47.9417	57.4908	65.0254	53.6947	57.161	47.9573	56.4284	71.2212	56.2318	64.1118	65.0332	78.458	49.9314	71.6766	67.9791	80.3031	76.2128		aspartic acid	52.5016	58.1513	69.2132		aspartic acid	0	0.107611	0.318308
Citric acid	56.3702	47.9314	40.7177	61.2674	53.572	57.6993	47.702	54.2805	46.9523	55.9837	47.2632	54.2227	51.8479	65.1495	53.5675	55.92	74.1345	65.7493	85.4879	43.7748	87.5064	78.3656	55.4538	60.697		citric acid	52.4425	53.8633	68.8962		citric acid	0	0.0270925	0.313746
Glutamic acid	87.3665	60.3562	89.592	58.3895	68.9954	85.6581	57.8949	55.1831	96.9991	88.1714	96.5305	99.0992	67.1769	91.478	109.558	91.5949	84.7369	76.1434	88.0716	71.038	100.056	106.384	106.243	109.025		glutamic acid	70.4295	92.5761	92.7123		glutamic acid	0	0.314451	0.316385
Malic acid	5.08775	16.4083	9.45355	15.6252	13.9721	19.4104	12.1303	10.653	16.3761	7.48685	7.60726	6.09508	17.359	15.5174	11.4642	8.75578	16.8556	17.6078	15.5987	17.4296	10.4362	26.7066	15.4829	2.71524		malic acid	12.8426	11.3327	15.3541		malic acid	0	-0.117568	0.195559
Pyroglutamic acid	244.831	197.513	136.339	163.563	211.697	247.896	177.829	199.137	266.078	205.567	217.909	181.251	183.186	236.463	266.412	219.166	262.79	224.242	188.723	161.554	241.813	303.406	314.076	231.399		pyroglutamic acid	197.351	222.004	241		pyroglutamic acid	0	0.124922	0.221179
Pyruvic acid	46.8318	52.3076	34.5965	36.8841	36.636	38.7742	36.1581	29.7186	36.8083	39.4977	41.4167	50.1818	43.7368	55.0587	36.8305	42.7294	37.457	35.6372	27.0558	33.56	41.3294	28.5223	42.4138	45.6913		pyruvic acid	38.9884	43.2825	36.4583		pyruvic acid	0	0.110138	-0.0648918
Glyceric acid	2541.04	2043.98	2344.48	2518.14	2507.1	3037.12	2582.43	2471.57	2314.58	2331.59	2048.59	2125.42	2319.1	3483.89	2950.02	2012.14	1956.93	2483.34	2129.45	1786.27	1763.04	1952.99	1767.14	1768.03		glycerol	2505.73	2448.17	1950.9		glycerol	0	-0.0229746	-0.221426
Sucrose	128.582	62.523	10.5428	19.2542	87.1811	91.968	49.9479	88.0692	26.3716	30.9746	48.3911	84.5263	46.5556	67.4119	65.8114	46.67	96.364	29.5233	43.7552	79.2033	50.9644	40.7755	95.326	34.7362		sucrose	67.2586	52.0891	58.831		sucrose	0	-0.22554	-0.125301
	Metabolites data normalized by cell number																										Mean					Fold-change
L-CO2	WT1	WT2	WT3	WT4	WT5	WT6	WT7	WT8	LCI20.1	LCI20.2	LCI20.3	LCI20.4	LCI20.5	LCI20.6	LCI20.7	LCI20.8	C1.1	C1.2	C1.3	C1.4	C1.5	C1.6	C1.7	C1.8			WT	lci20	C1			WT	lci20	C1
Alanine	1929.08	1541.17	1747.29	1147.54	1885.4	1903.14	2501.78	2289.83	2246.14	2994.51	2950.63	2708.95	3692.95	4226.01	3299.64	3594.09	1390.9	1263.53	1930.37	1362.66	2530.14	2042.17	2025.44	2376.77		alanine	1868.16	3214.11	1865.25		alanine	0	0.720475	-0.00155653
Asparagine	25.0588	18.6325	30.4218	22.3588	28.5603	31.2087	16.1934	14.9384	37.908	34.3233	44.8405	48.8113	85.1679	67.0524	52.1692	40.825	11.9782	24.7764	45.7566	17.4226	35.4172	30.8157	25.7885	48.7906		asparagine	23.4216	51.3872	30.0932		asparagine	0	1.19401	0.28485
Glycine	740.58	854.844	726.391	458.828	752.037	741.253	961.698	808.101	647.07	1102.63	806.596	743.392	950.986	983.061	824.772	808.947	603.573	612.228	674.486	697.592	907.561	612.404	615.501	609.797		glycine	755.466	858.432	666.643		glycine	0	0.136294	-0.117574
Isolucine	174.044	190.175	191.045	127.73	196.616	216.166	258.708	204.075	162.372	265.693	214.138	195.352	284.03	291.655	297.537	249.215	131.119	145.616	184.564	127.813	208.647	168.379	178.046	199.846		isolucine	194.82	244.999	168.004		isolucine	0	0.257567	-0.137645
Leucine	1075.03	849.18	982.912	640.004	1241.49	1198.18	1407.3	1203.08	787.305	1230.32	979.328	891.211	1253.8	1474.31	1157.38	926.902	765.908	697.191	1110.76	664.179	1324.02	1061.32	1130.48	1279.77		leucine	1074.65	1087.57	1004.21		leucine	0	0.0120261	-0.0655482
Lysine	62.0492	44.612	71.7531	29.8896	51.3199	83.0162	117.045	66.2576	44.2267	71.7682	73.838	88.5075	86.1733	107.516	111.325	96.6811	24.2697	19.9859	41.9385	60.8916	51.3321	62.4238	58.3446	44.6003		lysine	65.7429	85.0045	45.4733		lysine	0	0.292984	-0.308316
Ornithine	127.379	163.098	150.405	68.0865	84.6385	170.053	233.021	136.381	74.7187	154.795	216.47	170.071	139.247	217.981	229.078	191.476	58.6767	91.1031	107.481	101.018	138.025	102.544	130.847	91.722		ornithine	141.633	174.23	102.677		ornithine	0	0.23015	-0.275047
Phenylalanine	120.195	79.4669	138.053	60.2668	150.845	152.014	232.755	163.774	96.5882	135.733	138.884	116.061	173.198	179.011	166.158	169.009	67.3685	87.3607	125.202	86.4805	171.48	133.461	132.125	164.841		phenylalanine	137.171	146.83	121.04		phenylalanine	0	0.0704159	-0.1176
Proline	312.142	288.908	386.298	289.731	282.499	368.729	457.784	456.767	331.825	373.077	394.17	383.791	419.6	521.841	475.338	395.075	211.931	193	261.227	244.119	461.964	323.434	319.959	356.622		proline	355.357	411.84	296.532		proline	0	0.158945	-0.165538
Serine	278.18	304.844	342.837	184.182	226.709	332.998	358.307	370.3	328.682	409.274	504.057	496.999	574.466	647.726	664.528	662.211	266.57	204.856	299.698	223.705	411.966	244.38	288.294	312.436		serine	299.795	535.993	281.488		serine	0	0.787867	-0.0610632
Threonine	79.3296	71.5684	72.0329	43.9742	83.1484	63.8999	114.467	98.7157	60.1048	95.4218	109.783	136.322	125.283	111.697	117.244	147.242	67.2982	35.8465	97.9362	44.6614	100.96	68.809	92.0932	95.6598		threonine	78.392	112.887	75.4081		threonine	0	0.440035	-0.0380647
Tyrosine	131.974	119.931	137.119	89.7056	113.058	198.691	224.34	178.098	105.827	187.222	171.323	131.616	206.821	223.587	172.445	149.692	115.608	106.437	166.309	91.4878	219.309	155.38	172.663	169.922		tyrosine	149.114	168.567	149.639		tyrosine	0	0.130453	0.003521
Valine	488.308	414.391	483.626	323.518	459.191	518.056	625.342	581.514	427.694	582.822	544.788	538.769	664	757.599	683.594	655.097	363.714	301.659	458.644	303.649	657.257	504.432	449.642	578.236		valine	486.743	606.795	452.154		valine	0	0.246644	-0.0710619
Aspartic acid	102.089	79.4596	75.5432	71.6762	176.238	134.513	172.591	171.288	207.912	282.318	274.185	276.436	378.246	329.415	10.818	352.299	99.1189	93.3595	84.7712	120.081	128.314	141.409	154.855	132.394		aspartic acid	122.925	263.954	119.288		aspartic acid	0	1.14728	-0.0295871
Citric acid	66.3514	32.5525	50.9177	38.3477	59.3548	47.1846	45.7819	57.7737	173.996	118.145	102.09	83.5925	243.095	221.493	130.192	166.109	96.4707	32.826	59.0982	34.982	59.3453	69.603	48.1233	49.6696		citric acid	49.783	154.839	56.2648		citric acid	0	2.11028	0.1302
Glutamic acid	129.596	107.751	155.918	80.1987	148.445	233.403	351.65	268.784	395.174	623.488	588.937	635.551	764.111	814.163	758.539	806.781	103.405	113.573	135.022	134.813	205.501	170.836	209.452	292.442		glutamic acid	184.468	673.343	170.63		glutamic acid	0	2.65019	-0.0750142
Malic acid	21.984	49.2167	33.0412	29.0322	23.5246	54.6339	57.1749	73.7001	93.7754	126.316	104.712	105.02	239.091	180.983	175.437	183.842	46.9062	31.4969	50.8544	31.5922	57.4214	64.6499	69.0334	61.9328		malic acid	42.7885	151.147	51.7359		malic acid	0	2.53243	0.209109
Pyroglutamic acid	649.926	770.256	608.393	308.679	715.544	774.181	1015.6	855.415	1443.01	1484.93	1482.88	1429.54	2071.34	1841.84	1914.57	1898.79	778.397	607.681	574.065	495.584	704.152	640.472	664.238	800.725		pyroglutamic acid	712.249	1695.86	658.164		pyroglutamic acid	0	1.381	-0.0759357
Pyruvic acid	172.736	137.132	123.512	73.7351	177.434	230.687	358.543	216.839	209.155	425.549	369.585	217.017	352.794	281.517	298.098	280.529	107.25	148.208	147.416	158.572	121.433	225.184	189.231	248.923		pyruvic acid	186.327	304.28	168.277		pyruvic acid	0	0.633043	-0.0968729
Glyceric acid	34194.2	31816.3	32838.1	18981.6	39182.1	34186.7	44649.7	41781.2	36796.3	42971.5	37475.8	36671.8	42602.6	39628.1	37936.4	34053.8	22868.9	29293.7	29826.9	29495.6	37020.2	34201	33064.6	39198.4		glycerol	34703.7	38517	31871.2		glycerol	0	0.109881	-0.0816216
Sucrose	59.1131	88.2089	57.5926	29.8344	158.205	136.759	65.463	104.821	145.491	249.933	53.434	89.5849	95.5914	111.378	166.913	79.5092	108.777	51.566	74.4997	79.3516	28.8041	98.5276	20.2244	42.191		sucrose	87.4996	123.979	62.9927		sucrose	0	0.416913	-0.28008
	Metabolites data normalized by cell number																										Mean					Fold-change
VL-CO2 21% O2	WT1	WT2	WT3	WT4	WT5	WT6	WT7	WT8	LCI20.1	LCI20.2	LCI20.3	LCI20.4	LCI20.5	LCI20.6	LCI20.7	LCI20.8	C1.1	C1.2	C1.3	C1.4	C1.5	C1.6	C1.7	C1.8			WT	lci20	C1			WT	lci20	C1
Alanine	321.031	387.538	426.291	410.939	452.944	514.456	412.854	543.826	349.967	523.312	396.421	517.101	589.159	567.075	224.852	795.614	306.835	306.406	413.556	456.467	502.116	500.892	464.238	368.936		alanine	433.735	495.438	414.931		alanine	0	0.142259	-0.043354
Asparagine	12.4468	17.0944	24.1589	6.99354	9.29327	26.9931	14.2557	22.4667	12.4092	9.98486	21.0418	8.70757	19.8168	11.5176	31.6462	28.8602	13.1762	6.08357	16.8793	21.3282	1.55767	19.3176	13.2023	7.96094		asparagine	16.7128	17.998	12.4382		asparagine	0	0.076902	-0.255767
Glycine	145.596	183.868	231.124	154.542	171.458	197.028	170.752	194.064	176.123	263.311	152.068	742.397	311.734	242.883	91.2858	401.63	166.078	146.233	303.319	154.075	272.648	242.789	200.259	189.228		glycine	181.054	297.679	209.329		glycine	0	0.644146	0.156168
Isolucine	44.4097	85.9281	65.7634	79.7142	62.4531	110.06	56.1705	89.7472	54.5149	132.706	77.0029	120.708	120.893	105.5	0.134787	207.879	81.8581	64	106.657	117.86	101.847	154.959	117.94	83.1462		isolucine	74.2808	102.417	103.533		isolucine	0	0.378786	0.393811
Leucine	151.811	232.38	237.484	257.969	236.513	363.41	265.538	337.738	183.747	313.635	229.701	300.915	336.203	3.0122	159.597	561.122	280.262	270.326	373.077	414.908	380.576	492.706	459.593	308.203		leucine	260.355	260.991	372.456		leucine	0	0.00244282	0.430568
Lysine	18.9896	8.06733	23.1438	28.4537	17.7861	37.1296	14.7416	32.5765	34.5176	55.2234	30.995	47.2037	59.956	33.8686	12.5458	65.4953	18.4306	11.2949	23.6183	19.1375	14.0772	31.478	29.576	16.0318		lysine	22.611	42.4757	20.4555		lysine	0	0.878539	-0.095329
Ornithine	50.213	67.862	88.3794	83.3796	67.0457	55.287	65.7515	66.4381	46.3523	90.5482	95.1395	87.7657	101.964	96.5352	19.4275	141.711	53.7713	44.3804	77.7186	63.2062	46.1253	77.6485	56.0319	58.0409		ornithine	68.0445	84.9304	59.6154		ornithine	0	0.24816	-0.123877
Phenylalanine	26.9549	12.144	42.7356	20.0586	26.8882	43.1956	32.4245	43.4336	28.3442	37.8722	17.9542	33.6714	38.637	36.4512	16.3441	53.3816	31.4375	37.05	35.4109	39.0029	37.5804	39.9771	37.2343	32.0563		phenylalanine	30.9794	32.832	36.2187		phenylalanine	0	0.0598011	0.169122
Proline	62.14	76.5405	102.417	75.6506	77.3702	101.352	75.6285	96.3049	106.195	102.646	61.4337	116.137	117.19	114.272	55.29	109.712	58.6737	56.4438	98.4275	78.3669	122.003	127.574	92.243	69.2788		proline	83.4255	97.8595	87.8763		proline	0	0.173017	0.0533502
Serine	83.7743	108.012	143.15	92.1885	86.4712	107.096	96.4785	147.484	90.4743	151.664	108.242	176.903	175.533	185.671	77.2558	216.964	85.6855	99.0298	163.922	99.0019	158.272	162.293	124.196	100.992		serine	108.082	147.838	124.174		serine	0	0.367837	0.148889
Threonine	12.9965	10.1373	28.7605	18.6092	17.9026	31.6157	13.2255	20.5636	16.9431	50.0121	21.09	56.5428	35.0198	23.5068	4.22081	72.1378	37.5177	16.6061	21.964	32.1946	14.4496	49.8712	49.029	30.9773		threonine	19.2264	34.9342	31.5762		threonine	0	0.816991	0.642337
Tyrosine	16.7708	29.9797	46.6946	32.9419	28.5084	41.8924	18.5818	36.5466	15.9268	31.3706	21.3207	22.7295	35.0491	34.6247	3.55747	46.0998	25.5401	28.7378	39.2074	30.3679	37.6567	48.0744	51.1104	27.6785		tyrosine	31.4895	26.3348	36.0466		tyrosine	0	-0.163696	0.144718
Valine	80.9086	112.469	159.246	112.895	116.79	172.037	132.399	196.523	108.117	162.646	133.109	174.886	180.787	186.354	57.3542	279.411	127.2	111.754	163.053	164.955	176.237	207.333	178.613	141.449		valine	135.409	160.333	158.824		valine	0	0.184067	0.172925
Aspartic acid	0.684028	22.9879	22.7898	22.088	26.2524	17.7963	22.3362	29.1675	20.1084	35.6353	21.8785	36.6375	35.1019	32.8753	15.4142	56.7903	23.4493	26.6955	34.1441	20.5924	28.8202	31.505	20.302	24.0427		aspartic acid	20.5128	31.8052	26.1939		aspartic acid	0	0.550506	0.276956
Citric acid	33.5625	19.1715	15.1418	8.29945	17.7933	35.2488	24.763	27.5395	14.7607	18.1929	15.7317	22.2371	40.7724	54.626	19.7017	44.8183	8.86269	10.2123	37.5239	18.7193	33.1108	19.4963	4.20523	25.8392		citric acid	22.69	28.8551	19.7462		citric acid	0	0.27171	-0.129739
Glutamic acid	49.8137	43.4428	46.0064	31.1947	36.8053	49.4387	31.6295	67.6973	54.2954	77.7495	69.9397	95.6873	95.1165	72.6463	48.9247	157.181	21.0688	32.1431	46.5404	40.5605	38.5804	47.7877	46.8054	29.9728		glutamic acid	44.5035	83.9425	37.9324		glutamic acid	0	0.886199	-0.147655
Malic acid	8.43866	8.8743	10.7129	1.15283	4.10697	9.16782	5.12952	11.8405	11.7818	15.2219	25.9913	24.6717	14.3119	18.5664	18.9717	42.2373	5.4757	14.5821	13.9455	8.58955	9.03451	5.46739	5.69506	2.40872		malic acid	7.42793	21.4692	8.14982		malic acid	0	1.89034	0.0971851
Pyroglutamic acid	155.943	166.085	207.004	129.088	145.136	160.142	120.574	221.077	163.615	222.155	169.103	289.765	278.921	308.008	114.722	335.246	99.8068	105.323	190.061	128.706	160.015	193.539	180.515	134.274		pyroglutamic acid	163.131	235.192	149.03		pyroglutamic acid	0	0.441736	-0.0864409
Pyruvic acid	17.6319	8.09478	15.2183	24.365	31.0349	16.7442	32.3433	42.9477	17.3103	38.1993	27.4401	29.36	61.0201	33.6152	27.9297	64.4806	26.0563	8.64745	16.2551	23.4918	37.7075	19.3083	32.5266	20.04		pyruvic acid	23.5475	37.4194	23.0041		pyruvic acid	0	0.589103	-0.0230761
Glyceric acid	12295.5	17512.1	20754.7	15217.5	22606.7	15712	18678	17432	12185.7	15365	14045.3	14401.5	17767.8	18210.7	5961	20793.8	12585	14177.2	18656.2	16529.1	18516	18250.2	13908.9	13209.7		glycerol	17526.1	14841.4	15729.1		glycerol	0	-0.153183	-0.102533
Sucrose	175.37	175.238	41.8673	34.127	284.489	84.4502	38.5448	86.2876	138.091	199.371	105.019	149.91	115.294	139.333	28.0585	172.019	47.5665	74.9914	31.9825	83.6651	38.3034	40.752	21.6815	60.5604		sucrose	115.047	130.887	49.9378		sucrose	0	0.137683	-0.565935
	Metabolites data normalized by cell number																										Mean					Fold-change
VL-CO2 2% O2	WT1	WT2	WT3	WT4	WT5	WT6	WT7	WT8	LCI20.1	LCI20.2	LCI20.3	LCI20.4	LCI20.5	LCI20.6	LCI20.7	LCI20.8	C1.1	C1.2	C1.3	C1.4	C1.5	C1.6	C1.7	C1.8			WT	lci20	C1			WT	lci20	C1
Alanine	2148.41	2113.62	2026.78	2898.34	1646.2	1806.45	2074.01	2271.43	2617.95	1638.22	2725.69	3255.38	1648.45	1293.1	1933.05	3268.42	8203.92	3298.3	8796.84	4667.89	9081.25	3539.47	8258.18	5774.6		alanine	2123.15	2297.53	6452.55		alanine	0	0.0821326	2.03914
Asparagine	282.715	263.734	437.399	586.554	228.694	149.75	108.468	209.522	451.517	202.591	336.94	481.972	199.719	57.891	221.301	201.369	617.737	161.733	804.419	288.196	447.938	223.479	409.962	327.138		asparagine	283.355	269.162	410.075		asparagine	0	-0.0500863	0.447216
Glycine	1673.59	4398.37	2369.32	1936.95	1475.32	1253.76	1454.56	1367.01	2250.44	7106.75	1786.99	1518.27	1189.18	1227.45	1344.14	2023.44	3172.94	3178.78	3068.59	1771.39	4265.08	1909.37	4344.48	2961.71		glycine	1991.11	2305.83	3084.04		glycine	0	0.158063	0.548906
Isolucine	229.04	244.821	250.108	235.509	129.659	161.138	203.559	221.804	295.753	173.59	256.087	298.463	164.422	142.729	199.005	340.115	898.838	270.106	814.907	263.357	769.943	329.415	974.446	512.784		isolucine	209.455	233.77	604.224		isolucine	0	0.11609	1.88475
Leucine	1072.26	1594.06	1907.66	1215.52	650.006	885.875	1442.53	1642.26	1082.62	444.181	938.202	1360.74	504.88	428.224	719.516	1552.24	4438.24	1903.28	4285.28	1363.35	5515.69	2134.92	3898.02	1741.33		leucine	1301.27	878.825	3160.01		leucine	0	-0.324641	1.42841
Lysine	106.436	137.645	191.982	177.307	86.5557	159.636	166.452	193.512	232.646	151.968	246.181	288.203	129.872	124.706	163.494	293.354	663.881	300.17	1352.75	415.232	695.959	328.833	1130.83	384.581		lysine	152.441	203.803	659.029		lysine	0	0.336932	3.32318
Ornithine	166.828	218.083	172.519	179.579	132.598	141.067	224.685	179.108	271.424	209.409	524.572	239.822	154.956	189.326	124.3	364.034	477.855	263.95	584.575	304.456	386.313	403.348	1052.28	791.024		ornithine	176.808	259.73	532.975		ornithine	0	0.468993	2.01442
Phenylalanine	219.595	270.79	227.118	235.715	113.375	178.055	235.117	238.305	227.381	113.131	198.56	301.758	110.33	105.524	172.61	213.783	736.374	347.752	829.968	365.256	881.104	451.947	721.949	614.666		phenylalanine	214.759	180.385	618.627		phenylalanine	0	-0.16006	1.88057
Proline	341.373	491.909	456.104	567.824	240.577	276.545	330.474	367.758	432.368	364.663	395.967	463.483	265.892	235.96	278.205	372.253	843.179	449.713	1065.85	514.846	861.778	434.136	976.863	620.241		proline	384.071	351.099	720.826		proline	0	-0.0858484	0.876807
Serine	686.475	924.669	648.839	790.262	425.388	500.272	618.479	651.449	918.693	667.24	1226.55	754.245	461.961	477.452	546.398	1129.92	1963.82	1041.6	2761.38	1192.8	2032.7	1224.94	4005.06	2739.53		serine	655.729	772.807	2120.23		serine	0	0.178546	2.23339
Threonine	128.156	155.524	111.545	204.325	76.3367	88.2781	161.05	147.658	193.216	125.346	204.497	150.112	72.1877	98.8981	93.677	233.11	488.669	202.908	757.548	328.389	548.308	232.708	801.15	422.045		threonine	134.109	146.38	472.716		threonine	0	0.0915022	2.52486
Tyrosine	149.124	178.696	174.364	166.862	84.1958	133.406	160.819	176.312	168.715	93.7504	210.909	255.013	105.802	57.6241	132.607	238.387	564.299	218.602	667.845	215.398	636.933	254.212	605.231	363.849		tyrosine	152.972	157.851	440.796		tyrosine	0	0.0318924	1.88154
Valine	587.56	685.736	731.013	674.053	405.896	489.758	686.383	788.836	891.072	462.89	897.012	999.505	512.136	359.128	633.302	1142.06	2567.74	947.724	2527.93	950.207	2998.99	1029.35	2508.74	1466.58		valine	631.154	737.138	1874.66		valine	0	0.16792	1.97021
Aspartic acid	1860.6	1679.68	1894.43	1800.6	1374.82	1423.1	1407.06	1661.59	1770.25	1399.28	1666.13	2272.02	1398.95	1265.11	1371.5	1989.68	2956.28	1891.06	3578.64	2546.9	2757.16	1803.74	2967.35	2377.39		aspartic acid	1637.74	1641.62	2609.81		aspartic acid	0	0.00236894	0.59355
Citric acid	989.018	931.532	1594.98	2544.11	2716.4	3873.18	3595.47	4156.81	2618.32	2075.36	3002.28	4545.67	2800.67	3515.26	2918.37	5036.86	5430.46	4342.53	5631.71	5587.14	5953.78	5084.82	5473.86	4430.66		citric acid	2550.19	3314.1	5241.87		citric acid	0	0.299551	1.05548
Glutamic acid	1425.82	1100.53	1272.51	1340.4	1208.74	1210.4	1130.67	1397.91	1309.69	1177.32	1337	1856.04	1170.38	1036.2	1225.38	1633.15	2785.3	1767.35	3580.93	2407.05	2613.16	1820.74	2686.77	2225.82		glutamic acid	1260.87	1343.15	2485.89		glutamic acid	0	0.0652509	0.971562
Malic acid	790.835	615.375	682.201	657.141	353.078	388.862	304.183	362.398	591.38	451.314	478.457	621.629	308.492	265.472	307.985	437.144	733.974	470.256	770.103	606.334	538.736	350.273	467.039	384.225		malic acid	519.259	432.734	540.118		malic acid	0	-0.166631	0.0401699
Pyroglutamic acid	15020.2	11622.1	11236.8	10388.2	4500.44	5103.78	4920.96	5758.47	9231.83	6397.71	8140.64	8803.38	4743.46	4064.35	4594.19	6835.15	10062.7	6862.43	10756.2	7906.56	7915.75	5694.15	9234.08	8439.9		pyroglutamic acid	8568.87	6601.34	8358.98		pyroglutamic acid	0	-0.229613	-0.0244945
Pyruvic acid	84.6173	107.865	85.3014	140.053	62.6567	101.708	74.7565	54.0365	135.447	84.1492	106.173	145.007	120.968	86.5481	117.059	144.845	134.513	79.0975	107.392	96.3004	103.75	75.2591	108.004	111.729		pyruvic acid	88.8744	117.525	102.006		pyruvic acid	0	0.322368	0.147751
Glyceric acid	25.7515	21.7816	11.482	34.9983	15.2829	37.7702	24.7644	49.5721	20.7965	12.0172	40.2501	51.7381	24.9645	27.1966	15.9644	50.0759	57.5455	23.2535	114.99	73.4249	50.8618	39.0251	56.4069	78.0807		glycerol	27.6754	30.3754	61.6985		glycerol	0	0.0975607	1.22936
Sucrose	301.592	275.215	342.959	264.899	182.127	436.366	411.795	358.096	497.226	479.326	334.058	231.293	152.117	155.24	125.181	270.65	243.24	341.396	268.553	519.186	348.056	151.362	493.064	249.678		sucrose	321.631	280.636	326.817		sucrose	0	-0.127459	0.0161234
